# Chronic circadian disruption in adolescent mice impairs hippocampal memory disrupting gene expression oscillations

**DOI:** 10.1101/2024.10.18.619106

**Authors:** Ines Gallego-Landin, Paula Berbegal-Sáez, Olga Valverde

## Abstract

Chronodisruption, the misalignment of internal biological systems with external environmental changes, leads to adverse health effects. Particularly, Social Jet Lag (SJL) is defined as the discrepancy between social and biological time and it exemplifies this misalignment, affecting a large part of the young population and impacting cognitive function. Despite its prevalence, our understanding of how developmental chronodisruption ultimately translates into morbidity is limited. To address this, we implemented a chronic chronodisruption protocol in adolescent mice consisting of light/dark cycle manipulation. We employed a comprehensive battery of established behavioral tests alongside an in-depth analysis of the oscillatory expression of the molecular clock and other genes involved in relevant physiological function. Our results show that chronic circadian disruption during adolescence induces impairments in short-term, social, and spatial memory without prompting anxiety-like behavior. Additionally, we report altered gene expression patterns of circadian clock genes *per1*, *per2*, *cry2* and *npas2* in the hypothalamus and the hippocampus. Lastly, we observed a disruption of hippocampal gene expression oscillations which may underlie the hippocampal memory impairments. Overall, this work underscores the critical role of adolescent circadian rhythms in maintaining cognitive function, the relevance of circadian control of hippocampal homeostasis, and the importance of further research into the mechanisms of chronodisruption, particularly during adolescence, to better understand its long-term implications for cognitive function and overall health.
