## Supplementary material for "Chronic circadian disruption in adolescent mice impairs hippocampal memory disrupting gene expression oscillations": Table_S1

### Sheet: Sheet1
Table S1. Assay IDs and the corresponding targets of the OpenArrayTM Thermo Fisher.
Thermofisher ID	Gene name	Protein coded	Abbreviation
Mm00432437_m1	cdk5	Cyclin-dependent kinase 5	CDK5
Mm00432670_m1	crhr1	Corticotropin releasing hormone receptor 1	CRHR1
Mm00433752_m1	gria1	Glutamate Ionotropic Receptor AMPA Type Subunit 1	GluA1
Mm00435422_m1	ntrk2	Tropomyosin receptor kinase B	TrkB
Mm00437762_m1	b2m	Beta-2 microglobulin	B2M
Mm00438286_m1	cnr2	Cannabinoid Receptor 2	CB2
Mm00438308_m1	crhr2	Corticotropin releasing hormone receptor 2	CRHR2
Mm00438545_m1	drd2	Dopamine Receptor D2	D2R
Mm00439046_m1	gabra1	Gamma-aminobutyric acid type A receptor subunit alpha1	GABRA1
Mm00440939_m1	pparα	Peroxisome proliferator-activated receptor alpha	PPARαβγ
Mm00441734_m1	nr1d2	Rev-Erb beta	Rev-Erbβ
Mm00442822_m1	gria2	Glutamate Ionotropic Receptor AMPA Type Subunit 2	GluA2
Mm00443100_m1	pvalb	Parvalbumin	PVALB
Mm00444092_m1	avpr1a	Vasopressin receptor 1A	AVPR1A
Mm00444911_m1	gsk3b	Glycogen Synthase Kinase 3 Beta	GSK3β
Mm00447557_m1	th	Tyrosine hydroxylase	TH
Mm00449274_m1	mgll	Monoacylgycerol lipase	MAGL
Mm00454892_m1	ppp1r1b	Protein phosphatase 1 regulatory subunit 1B	PPP1R1B
Mm00455950_m1	clock	Circadian locomotor output cycles kaput	CLOCK
Mm00478099_m1	per2	Period circadian regulator 2	PER2
Mm00497539_m1	dbp	D site of albumin promoter binding protein	DBP
Mm00499876_m1	slc17a6	Vesicular glutamate transporter member 6	VGLUT2
Mm00500223_m1	arntl	Brain and muscle ARNT-like 1	BMAL1
Mm00500848_m1	npas2	Neuronal PAS domain protein 2	NPAS2
Mm00501813_m1	per1	Period circadian regulator 1	PER1
Mm00514392_m1	cry1	Cryptochrome 1	CRY1
Mm00515684_m1	faah	Fatty-acid amide hydrolase 1	FAAH
Mm00555412_m1	maob	Monoamine oxidase B	MaoB
Mm00558004_m1	maoa	Monoamine oxidase A	MaoA
Mm00616415_m1	ghsr	Growth hormone secretagogue receptor	GHSR
Mm00660234_m1	vip	Vasoactive instestinal peptide	VIP
Mm00724596_m1	napepld	N-acyl phosphatidylethanolamine phospholipase D	NAPEPLD
Mm00803184_m1	pparδ	Peroxisome proliferator-activated receptor delta	PPARδ
Mm00805413_m1	slc17a8	Vesicular glutamate transporter member 8	VGLUT3
Mm00813830_m1	dagla	Diacylglycerol lipase alpha	DAGLα
Mm01173766_m1	rora	RAR-related orphan receptor alpha	RORα
Mm01179312_m1	hcrtr2	Orexin receptor type 2	Ox2R
Mm01182684_m1	oxtr	Oxytocin receptor	OXTR
Mm01185776_m1	hcrtr1	Orexin receptor type 1	Ox1R
Mm01188089_m1	oprm1	μ1-opioid receptor	OPRM1
Mm01205647_g1	actb	Actin beta	ACTB
Mm01212171_s1	cnr1	Cannabinoid Receptor 2	CB1
Mm01230885_m1	oprk1	kappa opioid receptor	OPRK1
Mm01246300_m1	trpv1	Transient receptor potential vanilloid 1	TRVP1
Mm01271704_m1	avp	Arginine vasopressin gene	AVP
Mm01275814_m1	slc1a2	Glutamate transporter 1	GLT-1
Mm01329577_g1	oxt	Oxytocin/neurophysin I prepropeptide	OXT
Mm01331539_m1	cry2	Cryptochrome 2	CRY2
Mm01353211_m1	drd1	Dopamine Receptor D1	D1R
Mm01410146_m1	npy	Neuropeptide Y	NPY
Mm03024075_m1	hprt	Hypoxanthine-guanine phosphoribosyltransferase	HPRT1
Mm04206019_m1	crh	Corticotropin-releasing hormone	CRH
Mm04207432_g1	gad1	Glutamate decarboxylase 1	GAD1
Mm99999915_g1	gapdh	Glyceraldehyde-3-phosphate dehydrogenase	GAPDH
