## Supplementary material for "Chronic circadian disruption in adolescent mice impairs hippocampal memory disrupting gene expression oscillations": Table_S2

### Sheet: Table_LocAct_pairwise_models
Table S2. Results of pairwise models ANOVA for locomotor activity.
Control vs YJL 8:16
	Df	SS	Mean Sq	F value	Pr(<F)
Cycle	1	4475.67	4475.67	0.03	0.863
Timepoint_cos	1	9036.05	9036.05	0.061	0.806
Timepoint_sin	1	5.56671e+06	5.56671e+06	37.34	5.68e-09
Cycle:Timepoint_cos	1	1.91708e+06	1.91708e+06	12.86	0
Cycle:Timepoint_sin	1	142879	142879	0.958	0.329
Residuals	186	2.77272e+07	149071
Control vs YJL 12:12
	Df	SS	Mean Sq	F value	Pr(<F)
Cycle	1	3.14829e+06	3.14829e+06	52.75	1.01e-11
Timepoint_cos	1	234552	234552	3.93	0.049
Timepoint_sin	1	4.01371e+06	4.01371e+06	67.25	3.83e-14
Cycle:Timepoint_cos	1	648384	648384	10.86	0.001
Cycle:Timepoint_sin	1	538693	538693	9.03	0.003
Residuals	186	1.11011e+07	59683.2
YJL Friday vs YJL 12:12
	Df	SS	Mean Sq	F value	Pr(<F)
Cycle	1	2.91536e+06	2.91536e+06	24.29	1.83e-06
Timepoint_cos	1	810506	810506	6.75	0.01
Timepoint_sin	1	2.64203e+06	2.64203e+06	22.01	5.24e-06
Cycle:Timepoint_cos	1	335662	335662	2.8	0.096
Cycle:Timepoint_sin	1	126711	126711	1.06	0.306
Residuals	186	2.23254e+07	120029
