## Supplementary material for "Chronic circadian disruption in adolescent mice impairs hippocampal memory disrupting gene expression oscillations": Table_S3

### Sheet: Table_2_OMICS_clockgenes_ht_hc
Table S3. Kronos rhythmic analysis output of clock genes in hypothalamus and hippocampus.
Area	Gene	Control p value	YJL p value	Control r square	YJL r square	Control average	YJL average	Control acrophase	YJL acrophase	Control amplitude	YJL amplitude	Control q value	YJL q value	Pairwise model p value	Pairwise model q value
Hypothalamus	arntl1	0.004	0.0003	0.372	0.552	0.769	0.759	0.3	20.5	0.163	0.134	0.012	0.003	0.0727041	0.194
	clock	0.461	0.633	0.06	0.043	0.894	0.865	21.3	16	0.066	0.052	0.461	0.704	0.584076	0.649
	cry1	0.075	0.143	0.187	0.177	1.09	1.052	19.1	16.1	0.104	0.109	0.15	0.287	0.424869	0.649
	cry2	0.437	0.53	0.067	0.068	1.073	0.971	10.6	2.7	0.08	0.09	0.461	0.663	0.292034	0.584
	dbp	7.07e-05	0.007	0.549	0.374	1.976	1.508	11.6	10.1	1.116	0.595	0.001	0.024	0.0637441	0.194
	npas2	0.014	0.005	0.312	0.4	0.908	0.919	1.3	19.7	0.137	0.193	0.034	0.023	0.00443012	0.044
	nr1d2	0.274	0.32	0.106	0.103	1.043	0.957	11.1	5.7	0.071	0.133	0.392	0.472	0.46599	0.649
	per1	0.271	0.33	0.117	0.105	1.607	1.556	11.4	9.9	0.253	0.294	0.392	0.472	1	1
	per2	0.001	0.934	0.455	0.007	1.671	1.332	13.5	6.1	0.544	0.08	0.005	0.934	0.0775298	0.194
	rora	0.33	0.09	0.088	0.214	0.911	0.912	4.8	7.8	0.072	0.102	0.412	0.226	0.567881	0.649
Hippocampus	arntl1	0.0319514	0.00160848	0.279605	0.428417	0.938099	0.960802	4.12466	2.05253	0.132847	0.171249	0.0456448	0.0160848	0.334561	0.79249
	clock	0.695111	0.258837	0.0298523	0.11562	1.16273	1.11208	19.0196	0.405063	0.0470201	0.0784882	0.695111	0.323546	0.697646	0.996637
	cry1	0.00866342	0.00821264	0.338289	0.341356	0.94702	0.911603	17.5379	18.0393	0.178605	0.156718	0.0173268	0.0273755	1	1
	cry2	0.00343082	0.906118	0.389498	0.00892234	1.33213	1.21349	14.8711	14.3925	0.266401	0.0372497	0.00857705	0.906118	0.249483	0.79249
	dbp	0.000336456	0.00432284	0.472583	0.377105	1.32903	1.07017	11.4266	10.8715	0.498948	0.273683	0.00168228	0.0216142	0.164479	0.79249
	npas2	0.328767	0.23866	0.0851475	0.117136	0.836684	0.775202	5.7371	4.6051	0.0944652	0.0719795	0.365297	0.323546	1	1
	nr1d2	0.00153323	0.0110053	0.404546	0.336312	1.0046	0.881673	16.5763	13.9614	0.217693	0.142927	0.00511076	0.0275132	0.13468	0.79249
	per1	0.0274025	0.213129	0.250066	0.125779	0.998826	0.959655	13.9454	16.2552	0.20316	0.145818	0.0456448	0.323546	0.614266	0.996637
	per2	0.000130423	0.0274202	0.511091	0.268558	1.39791	1.22327	16.4199	14.8245	0.795562	0.582523	0.00130423	0.0548403	0.396245	0.79249
	rora	0.205566	0.401228	0.123512	0.0763398	0.794391	0.724567	3.52302	4.72051	0.113282	0.0607369	0.256958	0.445808	1	1
