## Supplementary material for "Chronic circadian disruption in adolescent mice impairs hippocampal memory disrupting gene expression oscillations": Table_S4

### Sheet: OMICS_yjl_ht_all_genes
Table S4. Kronos rhythmic analysis output of genes in hypothalamus.
Gene	Control p value	YJL p value	Control r square	YJL r square	Control average	YJL average	Control acrophase	YJL acrophase	Control amplitude	YJL amplitude	Control q value	YJL q value	Pairwise model p value	Pairwise model q value
avp	0.0251276	0.420386	0.27409	0.0792177	0.926059	0.970127	7.99251	1.55735	0.380689	0.191973	0.201021	0.600551	0.128597	0.441549
avpr1a	0.163255	0.113449	0.140184	0.187205	1.15151	1.07394	18.2574	20.9525	0.155349	0.113269	0.394317	0.401908	0.837792	1
cdk5	0.261014	0.527856	0.105895	0.0564299	1.03949	1.01405	11.318	22.8105	0.0484334	0.0511108	0.549504	0.67765	0.140329	0.441549
cnr1	0.54009	0.136344	0.0480869	0.17285	1.12818	1.1409	20.7625	19.6587	0.0864184	0.168593	0.675112	0.401908	0.868898	1
cnr2	0.147316	0.778144	0.142054	0.0236068	0.927627	0.893675	5.1166	19.598	0.119613	0.0420879	0.394317	0.841237	0.146577	0.441549
crh	0.00398147	0.830405	0.357307	0.0175435	1.73857	1.62126	13.2685	19.0414	0.832106	0.130674	0.159259	0.851697	0.0188929	0.377858
crhr1	0.0447827	0.301718	0.236682	0.107849	0.806348	0.734153	21.32	0.451836	0.101402	0.0834347	0.255901	0.464182	0.525395	0.774422
crhr2	0.0381895	0.394716	0.256834	0.0887689	0.827096	0.80792	5.61199	18.9854	0.121512	0.0710765	0.254596	0.584765	0.0133263	0.377858
dagla	0.868276	0.198144	0.0117015	0.142872	1.04974	1.07949	3.13214	21.2057	0.0320487	0.111035	0.896781	0.415194	0.542096	0.774422
drd1	0.151068	0.259497	0.151555	0.126198	0.803522	0.650839	2.58765	8.07131	0.116796	0.0792758	0.394317	0.415194	0.166011	0.442696
drd2	0.517153	0.449285	0.0557276	0.0701539	0.910257	1.10214	16.9927	8.73069	0.074751	0.165985	0.667294	0.619704	0.344377	0.626139
faah	0.302674	0.638655	0.0911798	0.0438486	1.00797	1.02692	3.24236	13.4827	0.129035	0.0835035	0.576521	0.751359	0.325472	0.619947
gabra1	0.481978	0.24693	0.0614938	0.136901	0.972164	0.898422	7.72664	1.04109	0.0587461	0.186046	0.664797	0.415194	0.149545	0.441549
gad1	0.500479	0.136214	0.0584148	0.18929	0.954716	0.996199	1.94887	18.9096	0.0605008	0.149926	0.667294	0.401908	0.0952788	0.441549
ghsr	0.069593	0.861209	0.215164	0.0148308	1.05063	1.13482	3.43514	15.3594	0.200654	0.0536557	0.309302	0.861209	0.270848	0.570207
gria1	0.376568	0.213718	0.0781642	0.142993	0.771282	0.762544	3.02788	19.6512	0.0711604	0.0856936	0.627613	0.415194	0.151064	0.441549
gria2	0.366666	0.0894692	0.0835463	0.214462	0.905828	0.888352	23.7069	18.0847	0.0697519	0.103495	0.627613	0.401908	0.30649	0.61298
gsk3b	0.480525	0.829184	0.0592455	0.0185569	0.828917	0.850869	22.9989	22.04	0.0516777	0.0200867	0.664797	0.851697	1	1
hcrtr1	0.133682	0.0606945	0.160528	0.24436	0.6545	0.654942	2.06916	18.2564	0.12593	0.113229	0.394317	0.401908	0.0557753	0.441549
hcrtr2	0.167585	0.677417	0.138306	0.0347867	1.19575	1.08651	21.3365	22.8312	0.137102	0.128655	0.394317	0.774191	1	1
maoa	0.368506	0.238024	0.076758	0.127771	1.03175	0.992416	23.7473	19.4324	0.0626601	0.0925322	0.627613	0.415194	0.495377	0.774422
maob	0.208746	0.174655	0.12239	0.160118	0.90522	0.900533	1.55956	19.9906	0.0987365	0.0848547	0.463881	0.415194	0.263421	0.570207
mgll	0.564851	0.259003	0.0446671	0.115569	0.960331	0.903862	9.31542	0.100492	0.0560517	0.0940979	0.684668	0.415194	0.145852	0.441549
napepld	0.0162834	0.186808	0.300964	0.179116	2.90141	2.71959	14.1009	15.8402	1.05602	0.652841	0.201021	0.415194	0.539827	0.774422
npy	0.0976656	0.201375	0.198719	0.155232	0.870549	0.727006	5.17361	5.84047	0.159152	0.188981	0.381422	0.415194	1	1
ntrk2	0.425245	0.100574	0.0661199	0.188447	1.05197	1.02753	21.1199	20.8229	0.0568549	0.116503	0.629992	0.401908	0.964857	1
oprk1	0.104891	0.0746916	0.165053	0.228516	0.90264	0.862581	23.4058	17.6983	0.17836	0.132709	0.381422	0.401908	0.121817	0.441549
oprm1	0.800003	0.5815	0.0176928	0.048091	0.99183	1.04105	22.5966	22.971	0.0330253	0.074453	0.864868	0.704848	1	1
oxt	0.406609	0.137372	0.0752691	0.188568	1.09369	0.940755	10.3288	3.01135	0.138313	0.218043	0.629992	0.401908	0.114358	0.441549
oxtr	0.747143	0.54212	0.0239989	0.0593902	0.766956	0.649708	18.4884	3.44056	0.0437504	0.0916495	0.830159	0.67765	0.517364	0.774422
pparα	0.0141242	0.000272726	0.309558	0.559878	1.51223	1.55926	16.9428	15.4863	0.339703	0.33205	0.201021	0.010909	0.794123	1
pparδ	0.283599	0.536741	0.0996901	0.0575391	1.15876	1.03761	15.0833	1.68511	0.137594	0.119582	0.567198	0.67765	0.244811	0.570207
ppp1r1b	0.153147	0.236775	0.156823	0.134168	0.763287	0.655438	4.87816	1.44441	0.109699	0.104706	0.394317	0.415194	0.862774	1
pvalb	0.874362	0.0913012	0.011607	0.195552	0.915588	0.839179	3.07542	21.5074	0.0386932	0.186533	0.896781	0.401908	0.415883	0.723274
slc17a6	0.0554544	0.0467783	0.206559	0.243002	1.0252	1.00381	21.7057	20.8926	0.139685	0.124928	0.277272	0.401908	1	1
slc17a8	0.966483	0.140668	0.00296007	0.170387	0.895971	0.748861	11.616	2.41306	0.0112381	0.148762	0.966483	0.401908	0.211084	0.527709
slc1a2	0.411577	0.0717705	0.0810728	0.253752	1.21424	1.24454	22.9142	23.6828	0.0745845	0.143105	0.629992	0.401908	0.744894	0.993193
th	0.0207304	0.730524	0.286132	0.0281413	0.882143	0.899669	0.177082	7.93063	0.143573	0.071892	0.201021	0.811694	0.154542	0.441549
trpv1	0.708255	0.221342	0.0295504	0.128113	0.70425	0.630811	6.08637	18.4495	0.0865145	0.193553	0.830159	0.415194	0.135829	0.441549
vip	0.733099	0.0552729	0.0266366	0.241004	1.07529	0.922829	13.0892	9.96392	0.0683871	0.171445	0.830159	0.401908	0.71493	0.98611
