## Supplementary material for "Chronic circadian disruption in adolescent mice impairs hippocampal memory disrupting gene expression oscillations": Table_S5

### Sheet: RhythmicityResults_yjl_hc_filte
Table 4. Kronos rhythmic analysis output of genes in hippocampus.
Gene	Control p value	YJL p value	Control r square	YJL r square	Control average	YJL average	Control acrophase	YJL acrophase	Control amplitude	YJL amplitude	Control q value	YJL q value	Pairwise model p value	Pairwise model q value
avp	0.572158	0.328	0.0454626	0.100724	0.883376	0.979464	6.41634	8.26696	0.103343	0.43214	0.693524	0.638461	0.763233	1
avpr1a	0.48014	0.307706	0.0593082	0.111181	1.15389	1.20443	20.839	0.808182	0.316043	0.351546	0.600175	0.638461	0.793597	1
cdk5	0.790974	0.962484	0.0185843	0.0034701	0.984901	1.00208	0.483869	23.7609	0.0212406	0.0104368	0.832605	0.962484	1	1
cnr1	0.339882	0.632739	0.0860047	0.040755	1.04107	1.05202	1.00324	7.56165	0.0764477	0.0669802	0.600175	0.816438	0.482568	1
cnr2	0.217444	0.344999	0.124254	0.132288	0.708494	0.415306	2.75714	4.75701	0.183314	0.137065	0.594755	0.638461	1	1
crh	0.444891	0.214514	0.0627395	0.130593	1.26694	1.10456	13.4977	4.75125	0.162616	0.197274	0.600175	0.572038	0.332601	1
crhr1	0.380523	0.914853	0.0743847	0.00805754	0.731637	0.629628	5.62989	23.7612	0.0845743	0.0230937	0.600175	0.938311	0.606562	1
crhr2	0.0344186	0.0153816	0.286031	0.341281	1.32756	1.33436	5.99636	7.79826	0.605889	0.496492	0.169455	0.283275	0.73124	1
dagla	0.959505	0.201557	0.00358815	0.135503	1.22325	1.22408	23.4641	3.12567	0.0160671	0.17542	0.965415	0.572038	0.503089	1
drd1	0.0668068	0.285314	0.218074	0.112587	0.925673	0.842537	6.64511	5.72564	0.192121	0.129596	0.205559	0.638461	1	1
drd2	0.0338096	0.864958	0.255113	0.013102	0.890782	0.804215	22.6397	23.4069	0.201156	0.0585004	0.169455	0.935089	0.62976	1
faah	0.228952	0.642108	0.11125	0.0394725	0.996136	0.911346	3.68474	0.576266	0.129031	0.0566789	0.594755	0.820023	0.66101	1
gabra1	0.006025	0.42149	0.335651	0.0755366	1.16204	1.20535	14.3214	20.0564	0.312059	0.134754	0.06025	0.674384	0.031919	0.39651
gad1	0.615553	0.656018	0.0396295	0.0375992	0.897229	0.894038	6.58806	5.31419	0.0494334	0.0916758	0.70349	0.820023	1	1
ghsr	0.681318	0.599131	0.0302317	0.0476171	4.39543	4.85795	23.6313	20.2866	0.456529	0.786573	0.757019	0.816438	1	1
gria1	0.233252	0.365425	0.114235	0.0874547	0.878475	0.8566	2.73961	4.11754	0.0876098	0.087879	0.594755	0.638461	1	1
gria2	0.314368	0.202301	0.0919289	0.135214	0.85452	0.848318	2.9369	1.20328	0.0695779	0.065522	0.600175	0.572038	1	1
gsk3b	0.0311659	0.0424913	0.281311	0.249588	1.07715	1.11633	8.87856	3.40567	0.105001	0.195591	0.169455	0.283275	0.039651	0.39651
hcrtr1	0.448429	0.358829	0.0646493	0.0929978	0.830677	0.826622	8.91126	2.69712	0.120321	0.094921	0.600175	0.638461	0.352097	1
hcrtr2	0.248227	0.367115	0.10963	0.0910236	1.33525	1.16509	17.6119	23.1715	0.210495	0.117036	0.594755	0.638461	0.479398	1
maoa	0.0423638	0.023297	0.25999	0.300956	0.918062	0.85005	5.27467	5.50319	0.133213	0.166376	0.169455	0.283275	1	1
maob	0.404174	0.624621	0.069909	0.0438304	0.839433	0.827739	3.13284	6.52984	0.100478	0.0537604	0.600175	0.816438	0.813599	1
mgll	0.0470673	0.0262961	0.252532	0.281621	0.853377	0.854408	2.72348	3.39849	0.140027	0.172157	0.171154	0.283275	1	1
napepld	0.453222	0.0357217	0.069416	0.271912	14.4777	17.6921	17.2471	14.5773	4.18403	17.7426	0.600175	0.283275	0.146804	0.978696
npy	0.00100045	0.53631	0.424539	0.055066	4.30209	4.23863	13.621	22.4203	1.69228	0.506327	0.0400179	0.766157	0.00258012	0.103205
ntrk2	0.004401	0.034126	0.352136	0.275074	1.09794	1.02141	16.521	14.2883	0.192517	0.136295	0.06025	0.283275	0.367242	1
oprk1	0.596662	0.84265	0.0421209	0.0169746	0.726069	0.67039	22.9887	19.1387	0.0809978	0.0339834	0.701955	0.935089	0.964188	1
oprm1	0.26764	0.893113	0.104025	0.0107081	0.906045	0.848014	2.75501	22.5728	0.0969258	0.0236771	0.594755	0.938311	0.752299	1
oxt	0.265629	0.532961	0.108878	0.0640965	5.15769	3.82703	17.1479	20.2124	2.32295	1.2775	0.594755	0.766157	0.886542	1
oxtr	0.339525	0.324549	0.0860846	0.10163	1.03122	1.0054	22.0948	1.6123	0.0895517	0.121227	0.600175	0.638461	0.725894	1
pparα	0.731231	0.744453	0.0247312	0.0264712	1.02864	0.988435	11.2685	14.0395	0.0521213	0.0628105	0.79052	0.875827	1	1
pparδ	0.0584951	0.698795	0.218745	0.0320565	1.0565	0.929764	12.9296	11.7845	0.119333	0.055439	0.194984	0.847024	0.887548	1
ppp1r1b	0.472819	0.0511471	0.0658281	0.236832	0.996449	1.02887	4.87495	5.19954	0.110496	0.227948	0.600175	0.292269	0.719568	1
pvalb	0.470186	0.404771	0.060949	0.0789318	0.914142	0.83997	7.15543	4.07007	0.0900483	0.102139	0.600175	0.674384	0.902332	1
slc17a6	0.965415	0.163297	0.0031946	0.158517	0.898899	0.809746	7.10974	5.20339	0.0206025	0.154235	0.965415	0.544322	0.485091	1
slc17a8	0.0408524	0.490608	0.252266	0.0626863	1.19845	1.21771	14.3776	3.36242	0.209114	0.103965	0.169455	0.754781	0.0838234	0.670587
slc1a2	0.0157655	0.108083	0.292365	0.190947	3.08382	3.27814	15.6948	17.4663	1.46517	1.09432	0.126124	0.404033	0.599634	1
th	0.377621	0.111109	0.0847272	0.188817	0.920269	0.737829	3.9453	1.76365	0.115903	0.16456	0.600175	0.404033	0.865847	1
trpv1	0.358084	0.809551	0.102466	0.0297314	0.597719	0.538071	22.752	8.32518	0.216189	0.078805	0.600175	0.925201	0.458434	1
vip	0.337162	0.0818708	0.0866165	0.203486	0.974801	0.993112	9.97967	5.36222	0.0696173	0.126572	0.600175	0.36387	0.433367	1
