## Supplementary material for "Chronic circadian disruption in adolescent mice impairs hippocampal memory disrupting gene expression oscillations": Table_S6

### Sheet: YJL_Exp2_AUC_results
Table S6. Area under the curve analysis
	Hypothalamus						Hippocampus
	AUC Control		AUC YJL		Fold Change	pvalue	AUC Control		AUC YJL		Fold Change	pvalue
Gene	Mean	SEM	Mean	SEM			Mean	SEM	Mean	SEM
arntl	14.47	0.9267	14.94	0.636	1.03248	0.688	18.53	0.9064	18.75	0.9927	1.01187	0.8714
avp	36.44	5.7	31.7	6	0.869923	0.5702	17.53	2.121	20.59	6.203	1.17456	0.644
avpr1a	23.01	1.73	21.01	1.091	0.913081	0.334	22.61	4.55	24.88	5.202	1.1004	0.7429
cdk5	20.94	0.7	20.25	0.93	0.967049	0.5518	19.59	0.7213	20.09	0.9205	1.02552	0.6675
clock	17.5	1.23	17.2	1.2	0.982857	0.8634	23.33	1.189	21.86	0.9728	0.936991	0.3476
cnr1	17.73	0.98	18.79	1.49	1.05979	0.55	20.5	1.068	21.47	1.536	1.04732	0.602
cnr2	10.12	1.46	11.79	2.31	1.16502	0.5343	13.46	2.299	8.323	1.371	0.618351	0.0624
crh	74.53	10.54	62.92	10.58	0.844224	0.4414	25.61	3.512	22.25	2.407	0.868801	0.434
crhr1	15.71	0.68	14.27	1.07	0.908339	0.2545	14.42	1.499	12.3	1.235	0.852982	0.2869
crhr2	16.48	1.07	16.16	1.1	0.980583	0.8364	26.32	2.94	27.66	3.214	1.05091	0.7594
cry1	17.54	0.65	16.48	0.7554	0.939567	0.2902	19.31	1.183	18.16	1.066	0.940445	0.4736
cry2	21.88	1.51	19.13	1.55	0.874314	0.2159	27.23	1.965	24.09	1.79	0.884686	0.2442
dagla	15.6	0.98	16.65	0.86	1.06731	0.4338	24.55	1.362	24.2	2.279	0.985743	0.8958
dbp	42.86	5.2	31.14	3.08	0.726552	0.0593	28.4	2.613	22.43	1.589	0.789789	0.0573
drd1	15.49	1.15	13.23	1.03	0.854099	0.1515	18.58	1.384	17.22	1.745	0.926803	0.5412
drd2	18.01	1.48	22.2	2.85	1.23265	0.2005	16.99	1.455	16.4	2.442	0.965274	0.8366
faah	19.55	1.44	20.95	2.08	1.07161	0.5727	49.48	2.775	48.34	3.791	0.97696	0.8059
gabra1	19.5	1.1	16.22	2.3	0.831795	0.208	24.94	1.399	23.45	2.303	0.940257	0.5834
gad1	18.9	1.2	19.75	1.27	1.04497	0.6294	18.12	0.9379	18.19	2.357	1.00386	0.9782
ghsr	20.62	2.01	22.83	1.97	1.10718	0.4371	85.12	10.67	100.3	18.21	1.17834	0.4764
gria1	15.06	0.94	15.24	1	1.01195	0.8962	17.17	1.038	17.22	1.418	1.00291	0.9772
gria2	17.86	1.16	17.86	0.9	1	0.9999	16.79	0.8896	16.64	0.7532	0.991066	0.8989
gsk3b	16.12	0.96	16.91	0.77	1.04901	0.5326	22.01	0.7867	22.02	1.506	1.00045	0.9953
hcrtr1	12.6	1.19	13.06	0.83	1.03651	0.7581	17.4	1.911	16.23	1.407	0.932759	0.6314
hcrtr2	16.67	0.78	15.45	1.98	0.926815	0.571	26.87	2.255	22.62	1.778	0.841831	0.1522
maoa	17.89	0.89	17.09	0.9	0.955282	0.531	17.62	0.8657	16.78	1.023	0.952327	0.5317
maob	17.59	1.08	18.08	0.87	1.02786	0.7317	16.48	1.514	16.55	1.082	1.00425	0.9702
mgll	22.69	1.59	21.83	1.51	0.962098	0.6974	16.8	0.8569	16.75	1.334	0.997024	0.975
napepld	62.66	6.96	55.8	7.91	0.89052	0.5186	62.66	6.96	55.8	7.91	1.3617	0.5172
npas2	17.74	0.9477	17.96	1.28	1.0124	0.8896	16.64	1.262	15.38	0.9838	0.924279	0.4394
npy	12.61	0.95	10.35	1.64	0.820777	0.2409	94.58	7.078	81.76	10.73	0.864453	0.3243
nr1d2	21.01	0.9428	18.75	1.668	0.892432	0.2348	20.29	1.232	17.77	0.6384	0.875801	0.0856
ntrk2	17.87	0.83	17.4	0.9	0.973699	0.7035	22.1	1.146	20.47	0.8548	0.926244	0.2728
oprk1	17.08	1.43	17.42	1.26	1.01991	0.862	13.98	1.675	13.6	1.21	0.972818	0.8593
oprm1	19.97	0.92	20.43	1.66	1.02303	0.8095	18.07	1.315	17.01	1.091	0.941339	0.5437
oxt	22.37	2.4	17.66	1.91	0.78945	0.1414	118.7	34.15	80.51	25.51	0.678265	0.3894
oxtr	15.33	1.16	12.87	1.31	0.83953	0.1652	20.78	1.208	19.69	1.816	0.947546	0.6124
per1	34.24	3.108	31.77	4.445	0.927862	0.6487	20.9	1.92	19.26	1.644	0.921531	0.5223
per2	35.62	2.88	27.24	3.936	0.764739	0.0875	29.74	4.022	25.63	4.8	0.861802	0.5123
pparalpha	30.74	2.18	31.78	1.53	1.03383	0.7043	20.96	1.681	20.22	1.982	0.964695	0.7756
ppardelta	14.06	1.19	12.47	1.04	0.886913	0.3278	21.67	1.139	18.64	1.562	0.860175	0.1214
ppp1r1b	14.97	1.02	12.68	1.66	0.847027	0.2472	19.94	1.878	20.48	1.872	1.02708	0.8395
pvalb	18.3	1.79	16.25	1.87	0.887978	0.4326	18.62	1.644	16.88	1.788	0.906552	0.4763
rora	18.04	1.176	18.39	1.042	1.0194	0.8274	15.62	0.9042	14.31	1.13	0.916133	0.3678
scl1a2	24.13	1.05	23.97	1.43	0.993369	0.9273	67.25	8.692	67.3	10.96	1.00074	0.9971
slc17a6	20.15	1.03	20.88	1.06	1.03623	0.6235	18.03	1.619	15.51	1.406	0.860233	0.2474
slc17a8	17.97	0.97	14.22	1.43	0.791319	0.0324	24.67	1.993	23.85	2.091	0.966761	0.7777
th	17.78	1.96	18.01	1.64	1.01294	0.9297	18.45	1.808	14.29	1.693	0.774526	0.1003
trpv1	13.86	2.48	12.7	2.66	0.916306	0.7509	11.12	2.89	13.06	1.431	1.17446	0.5512
vip	20.08	2.04	19.47	1.62	0.969622	0.8188	19.69	1.063	19.96	1.221	1.01371	0.8677
